# The Musashi proteins are post-transcriptional activators of protein expression and alternative exon splicing in vertebrate photoreceptors

**DOI:** 10.1101/2022.03.09.483688

**Authors:** Fatimah Matalkah, Bohye Jeong, Macie Sheridan, Eric Horstick, Visvanathan Ramamurthy, Peter Stoilov

## Abstract

The Musashi proteins, MSI1 and MSI2, are conserved RNA binding proteins with a role in the maintenance and renewal of stem cells. Contrasting with this role, retina and terminally differentiated photoreceptor cells express high levels of MSI1 and MSI2, indicating that the two proteins have a role unrelated to maintaining undifferentiated cell state. Here we show that the Musashi proteins are essential in mature photoreceptors. Combined knockout of *Msi1* and *Msi2* lead to loss of the retina response to light and progressive photoreceptor cell death. The two proteins are fully redundant as individual deletion of *Msi1* or *Msi2* did not produce a phenotype. To define the molecular functions underlying the requirement for Musashi in photoreceptors, we delineated their RNA targets and analyzed the effect of the combined *Msi1*/*Msi2* knockout on transcript levels, pre-mRNA splicing, and protein expressions. We show distinct nuclear and cytoplasmic functions for the Musashi proteins in photoreceptor cells. In the nucleus, Musashi binding to the downstream proximal intron promotes splicing of alternative exons. Surprisingly, four conserved photoreceptor-specific alternative exons in genes critical for vision proved to be dispensable, leaving open questions about the selective pressures that lead to the conservation of these exons and the contribution of alternative splicing to the phenotype of the Musashi knockout. In the photoreceptor cell cytoplasm MSI1 and MSI2 act as activators of protein expression. The combined knockout of *Msi1* and *Msi2* reduced the levels of multiple proteins including proteins required for vision and photoreceptor survival.
