## Supplemental Tables 5 and 6. Gene ontology and pathway enrichment analysis. for "The Musashi proteins are post-transcriptional activators of protein expression and alternative exon splicing in vertebrate photoreceptors"

### Sheet: Supplementary Table 5
Supplementary Table 5. Gene Ontology and KEGG pathway enrichment analysis of proteins differentially expressed in photoreceptor double knockouts of Msi1 and Msi2 compared to floxed controls.
Down regulated
Category	description	size	overlap	expect	enrichmentRatio	pValue	FDR
geneontology_Biological_Process	sensory perception	200	24	2.28188	10.5176	0	0
geneontology_Biological_Process	sensory perception of light stimulus	91	21	1.03826	20.2262	0	0
geneontology_Biological_Process	visual perception	90	21	1.02685	20.451	0	0
geneontology_Biological_Process	detection of light stimulus	32	12	0.365101	32.8676	4.44089e-16	7.89946e-13
geneontology_Biological_Process	detection of external stimulus	51	12	0.581879	20.6228	2.42029e-13	2.1526e-10
geneontology_Biological_Process	detection of abiotic stimulus	51	12	0.581879	20.6228	2.42029e-13	2.1526e-10
geneontology_Biological_Process	phototransduction	21	9	0.239597	37.563	5.58664e-13	4.51705e-10
geneontology_Biological_Process	detection of stimulus	62	12	0.707383	16.9639	2.9784e-12	2.03768e-09
geneontology_Biological_Process	nervous system process	441	24	5.03154	4.76991	5.706e-11	3.41927e-08
geneontology_Biological_Process	detection of visible light	22	8	0.251007	31.8717	5.7667e-11	3.41927e-08
geneontology_Biological_Process	response to light stimulus	163	14	1.85973	7.52797	3.25963e-09	1.70536e-06
geneontology_Biological_Process	retina development in camera-type eye	97	10	1.10671	9.03578	1.2227e-07	6.0415e-05
geneontology_Biological_Process	system process	653	24	7.45034	3.22133	1.45778e-07	6.82394e-05
geneontology_Biological_Process	response to radiation	225	14	2.56711	5.45359	1.9892e-07	8.31561e-05
geneontology_Biological_Process	detection of light stimulus involved in visual perception	13	5	0.148322	33.7104	2.05693e-07	8.31561e-05
geneontology_Biological_Process	detection of light stimulus involved in sensory perception	13	5	0.148322	33.7104	2.05693e-07	8.31561e-05
geneontology_Biological_Process	phototransduction, visible light	8	4	0.0912752	43.8235	1.06717e-06	0.000395476
geneontology_Biological_Process	photoreceptor cell differentiation	54	7	0.616107	11.3617	2.25035e-06	0.000767602
geneontology_Biological_Process	eye development	201	12	2.29329	5.23266	2.50286e-06	0.000767602
geneontology_Biological_Process	sensory system development	201	12	2.29329	5.23266	2.50286e-06	0.000767602
geneontology_Biological_Process	visual system development	201	12	2.29329	5.23266	2.50286e-06	0.000767602
geneontology_Biological_Process	retina homeostasis	36	6	0.410738	14.6078	2.73351e-06	0.000810395
geneontology_Biological_Process	camera-type eye development	173	11	1.97383	5.57293	3.70529e-06	0.000995164
geneontology_Biological_Process	G protein-coupled receptor signaling pathway	209	12	2.38456	5.03237	3.76278e-06	0.000995164
geneontology_Biological_Process	eye photoreceptor cell differentiation	38	6	0.433557	13.839	3.80432e-06	0.000995164
geneontology_Biological_Process	photoreceptor cell development	43	6	0.490604	12.2298	8.02693e-06	0.00203976
geneontology_Biological_Process	eye morphogenesis	94	8	1.07248	7.45932	1.03218e-05	0.00255005
geneontology_Biological_Process	eye photoreceptor cell development	28	5	0.319463	15.6513	1.3729e-05	0.00330017
geneontology_Biological_Process	photoreceptor cell maintenance	29	5	0.330872	15.1116	1.64412e-05	0.00365571
geneontology_Biological_Process	detection of stimulus involved in sensory perception	29	5	0.330872	15.1116	1.64412e-05	0.00365571
geneontology_Biological_Process	camera-type eye photoreceptor cell differentiation	15	4	0.171141	23.3725	1.95769e-05	0.00424676
geneontology_Biological_Process	rhodopsin mediated signaling pathway	6	3	0.0684564	43.8235	2.79713e-05	0.00592326
geneontology_Biological_Process	sensory organ development	256	12	2.92081	4.10846	2.95396e-05	0.0061099
geneontology_Biological_Process	retina morphogenesis in camera-type eye	34	5	0.387919	12.8893	3.68359e-05	0.00744588
geneontology_Biological_Process	sensory perception of taste	7	3	0.0798658	37.563	4.85461e-05	0.00959487
geneontology_Biological_Process	sensory perception of chemical stimulus	19	4	0.216779	18.452	5.3686e-05	0.0103801
geneontology_Biological_Process	neural retina development	37	5	0.422148	11.8442	5.61753e-05	0.0106303
geneontology_Biological_Process	sensory organ morphogenesis	120	8	1.36913	5.84314	6.12852e-05	0.0111352
geneontology_Biological_Process	retinal cone cell development	8	3	0.0912752	32.8676	7.70335e-05	0.0137027
geneontology_Biological_Process	retinal cone cell differentiation	9	3	0.102685	29.2157	0.000114598	0.0182006
geneontology_Biological_Process	tissue homeostasis	99	7	1.12953	6.19727	0.000125109	0.0195214
geneontology_Biological_Process	camera-type eye morphogenesis	70	6	0.798658	7.51261	0.00013503	0.0203552
geneontology_Biological_Process	phospholipid translocation	11	3	0.125503	23.9037	0.000221412	0.0322825
geneontology_Biological_Process	lipid translocation	12	3	0.136913	21.9118	0.000292786	0.0415696
geneontology_Cellular_Component	photoreceptor outer segment	58	14	0.661745	21.1562	1.33227e-15	1.97486e-12
geneontology_Cellular_Component	photoreceptor cell cilium	75	14	0.855705	16.3608	6.70575e-14	8.52013e-11
geneontology_Cellular_Component	9+0 non-motile cilium	76	14	0.867114	16.1455	8.14904e-14	9.05969e-11
geneontology_Cellular_Component	non-motile cilium	88	14	1.00403	13.9439	6.83897e-13	5.06882e-10
geneontology_Cellular_Component	photoreceptor inner segment	38	9	0.433557	20.7585	2.64812e-10	1.47202e-07
geneontology_Cellular_Component	ciliary part	235	14	2.68121	5.22153	3.39857e-07	0.000131421
geneontology_Cellular_Component	cilium	301	15	3.43423	4.36779	1.22473e-06	0.000435709
geneontology_Cellular_Component	photoreceptor outer segment membrane	10	4	0.114094	35.0588	3.1461e-06	0.000902626
geneontology_Cellular_Component	neuron projection	920	24	10.4966	2.28645	6.13477e-05	0.0111352
geneontology_Cellular_Component	heterotrimeric G-protein complex	22	4	0.251007	15.9358	9.87077e-05	0.0168828
geneontology_Cellular_Component	GTPase complex	22	4	0.251007	15.9358	9.87077e-05	0.0168828
geneontology_Cellular_Component	neuron part	1224	28	13.9651	2.005	0.000130443	0.0200028
geneontology_Cellular_Component	plasma membrane	1707	34	19.4758	1.74575	0.000294455	0.0415696
geneontology_Molecular_Function	intracellular cGMP-activated cation channel activity	5	3	0.057047	52.5882	1.4102e-05	0.00330061
geneontology_Molecular_Function	intracellular cyclic nucleotide activated cation channel activity	9	3	0.102685	29.2157	0.000114598	0.0182006
geneontology_Molecular_Function	cyclic nucleotide-gated ion channel activity	9	3	0.102685	29.2157	0.000114598	0.0182006
geneontology_Molecular_Function	cGMP binding	9	3	0.102685	29.2157	0.000114598	0.0182006
geneontology_Molecular_Function	phospholipid-translocating ATPase activity	11	3	0.125503	23.9037	0.000221412	0.0322825
pathway_KEGG	Phototransduction	19	12	0.216779	55.356	0	0
upregulated
Category	description	size	overlap	expect	enrichmentRatio	pValue	FDR
geneontology_Biological_Process	protein activation cascade	10	4	0.0966443	41.3889	1.61207e-06	0.00204825
geneontology_Biological_Process	cell proliferation	721	21	6.96805	3.01375	2.46822e-06	0.00243915
geneontology_Biological_Process	regulation of angiogenesis	99	8	0.956779	8.36139	4.34437e-06	0.00386388
geneontology_Biological_Process	anatomical structure formation involved in morphogenesis	415	15	4.01074	3.73996	7.39434e-06	0.00557952
geneontology_Biological_Process	regulation of vasculature development	109	8	1.05342	7.59429	8.9273e-06	0.00610765
geneontology_Biological_Process	positive regulation of angiogenesis	53	6	0.512215	11.7138	1.05788e-05	0.00672056
geneontology_Biological_Process	adaptive immune response	85	7	0.821477	8.52124	1.58634e-05	0.00940595
geneontology_Biological_Process	positive regulation of vasculature development	60	6	0.579866	10.3472	2.18727e-05	0.0118013
geneontology_Biological_Process	tube development	400	14	3.86577	3.62153	2.2557e-05	0.0118013
geneontology_Biological_Process	blood vessel morphogenesis	210	10	2.02953	4.92725	2.97873e-05	0.0145276
geneontology_Biological_Process	adaptive immune response based on somatic recombination of immune receptors built from immunoglobulin superfamily domains	64	6	0.618523	9.70052	3.17743e-05	0.0145276
geneontology_Biological_Process	angiogenesis	175	9	1.69128	5.32143	4.22698e-05	0.0179023
geneontology_Biological_Process	complement activation	8	3	0.0773154	38.8021	4.68222e-05	0.0181295
geneontology_Biological_Process	tube morphogenesis	319	12	3.08295	3.89237	4.68831e-05	0.0181295
geneontology_Biological_Process	immune system process	718	18	6.93906	2.59401	0.000116003	0.0382124
geneontology_Biological_Process	blood vessel development	251	10	2.42577	4.1224	0.000134072	0.0425871
geneontology_Cellular_Component	extracellular region part	355	20	3.43087	5.82942	6.89093e-11	4.75921e-07
geneontology_Cellular_Component	extracellular region	452	22	4.36832	5.03626	1.07021e-10	4.75921e-07
geneontology_Cellular_Component	extracellular space	278	15	2.68671	5.58303	4.42432e-08	9.83746e-05
geneontology_Cellular_Component	collagen-containing extracellular matrix	98	9	0.947114	9.50255	3.49278e-07	0.000621295
geneontology_Cellular_Component	extracellular matrix	120	9	1.15973	7.76042	1.96012e-06	0.00217917
geneontology_Cellular_Component	side of membrane	181	9	1.74926	5.14503	5.50564e-05	0.020403
geneontology_Molecular_Function	glycosaminoglycan binding	49	5	0.473557	10.5584	0.000100383	0.0349232
geneontology_Molecular_Function	extracellular matrix structural constituent	26	4	0.251275	15.9188	0.000102092	0.0349232
pathway_KEGG	Complement and coagulation cascades	9	5	0.0869799	57.4846	8.95662e-09	2.65534e-05
pathway_KEGG	Proteoglycans in cancer	109	9	1.05342	8.54358	8.69643e-07	0.0012891
pathway_KEGG	Epstein-Barr virus infection	76	7	0.734497	9.53034	7.52803e-06	0.00557952
pathway_KEGG	JAK-STAT signaling pathway	39	5	0.376913	13.2657	3.26684e-05	0.0145276
pathway_KEGG	Kaposi sarcoma-associated herpesvirus infection	85	6	0.821477	7.30392	0.000158005	0.0484586

### Sheet: Supplementary Table 6
Supplementary Table 5. Gene Ontology and KEGG pathway enrichment analysis of transcripts differentially expressed in photoreceptor double knockouts of Msi1 and Msi2 compared to floxed controls.
	RNA_seq at D21 post tamoxifen injection: Msi1f/f,Msi2f/f-pde6gCreERT2+Tam vs. Ctrl Msi1f/f,Msi2f/f+Tam
Down regulated
Category	description	size	overlap	expect	enrichmentRatio	pValue	FDR
geneontology_Biological_Process	visual perception	134	7	0.275054	25.4495	8.68522e-09	6.43638e-05
geneontology_Biological_Process	sensory perception of light stimulus	138	7	0.283265	24.7118	1.06598e-08	6.43638e-05
upregulated
Category	description	size	overlap	expect	enrichmentRatio	pValue	FDR
geneontology_Biological_Process	sensory organ development	552	21	5.23207	4.01371	6.00027e-08	0.000212655
geneontology_Biological_Process	eye development	368	17	3.48805	4.87379	7.83425e-08	0.000212655
geneontology_Biological_Process	visual system development	368	17	3.48805	4.87379	7.83425e-08	0.000212655
geneontology_Biological_Process	sensory system development	371	17	3.51648	4.83438	8.80487e-08	0.000212655
geneontology_Biological_Process	lens development in camera-type eye	70	8	0.663487	12.0575	3.12564e-07	0.000580425
geneontology_Biological_Process	camera-type eye development	316	15	2.99517	5.00806	3.36451e-07	0.000580425
geneontology_Biological_Process	multi-organism process	1808	35	17.1369	2.04237	2.8246e-05	0.0378998
geneontology_Molecular_Function	structural constituent of eye lens	22	11	0.208525	52.7516	0	0
geneontology_Molecular_Function	structural molecule activity	579	18	5.48799	3.27989	9.71466e-06	0.0146643
