## Supplemental Tables 12, 13, and 14. Antibodies, guide RNAs and primers. for "The Musashi proteins are post-transcriptional activators of protein expression and alternative exon splicing in vertebrate photoreceptors"

### Sheet: Antibodies
Supplementary table 12. Antibodies used in this work.
Primary antibodies
Antibody to	Type	Reactivity	Source	Catalog number	Dilution for Immuno Fluorescence	Dilution for Western Blotting	Figure
MSI1	rabbit monoclonal	MSI1, multiple species	Abcam	ab-52865	1:500	1:1000	1,3,Supplementary Figure 7
MSI2	rabbit monoclonal	MSI2, human, mouse, rat	Abcam	ab-76148	1:500	1:1000	1,3,Supplementary Figure 7
TUBB	mouse monoclonal	β-tubulin, multiple species	Sigma-Aldrich	T8328	N/A	1:5000	1,3,Supplementary Figure 7
GNB1	rabbit polyclonoal	GNB1, multiple species	Santa Cruz Biotechnology	sc-378	N/A	1:1000	Supplementary Figure 7
GNAT1	rabbit polyclonoal	GNAT1, multiple species	ThermoFisher	55167-1-AP	N/A	1:1000	Supplementary Figure 7
PROM1	mouse monoclonal	PROM1, mouse	Abcam	ab27699	N/A	1:1000	Supplementary Figure 7
GAPDH	mouse monoclonal	GAPDH, multiple species	Fitzgerald	10R-G109a	N/A	1:20,000	Supplementary Figure 8
Secondary antibodies
Antibody	Type	Reactivity	Source	Catalog number	Dilution for IF	Dilution for Western Boltting	Figure
Anti-rabbit Alexa-Fluor 647	Donkey, polyclonal	rabbit	Jackson ImmunoResearch	711-605-152	1:1000	1:3000	1,3,Supplementary Figure 7
Anti-mouse Alexa-Fluor 488	Donkey, polyclonal	mouse	Jackson ImmunoResearch	715-545-151	1:1000	1:3000	1,3,Supplementary Figure 7

### Sheet: Guide RNAs
Supplementary table 13. Guide RNA sequences for generating photoreceptor specific exon knockouts
Guide RNA sequence
Name	Sequence (5'-3')	Target
Ttc8-1	GUUCCUGGAAAGCGUUAAGA	Ttc8 photoreceptor specific exon
Ttc8-2	CAGCACAUUUUCCAAUCUUC	Ttc8 photoreceptor specific exon
Cep290-1	CCCUAAGGGUAGUUAAAGCU	Cep290 photoreceptor specific exon
Cep290-2	CGUUUGUUCUUCAAAAGGAC	Cep290 photoreceptor specific exon
Cc2d2a-1	GCAUGUCACUCAUCUACCAU	Cc2d2a photoreceptor specific exon
Cc2d2a-2	AGCGUUUAACUGAUGACUGC	Cc2d2a photoreceptor specific exon
Cacna2d4-1	GAUGAUGUCACACGGAGCGA	Cacna2d4 photoreceptor specific exon
Cacna2d4-2	UGAAAGAUCCUACCGUAUCC	Cacna2d4 photoreceptor specific exon
Slc17a7-1	GAUGUGGGCCAGAACUAAUC	Slc17a7 photoreceptor specific exon
Slc17a7-2	UGCCCUACCACUUUAGCUAC	Slc17a7 photoreceptor specific exon

### Sheet: Primers
Supplementary table 14. Primers and probes used in this work.
Genotyping primers
Gene	Sequence (5'-3')	Target
Msi1-left (5’loxP)-F	CAAATTGGACGTGGGAAACT	Msi1 floxed allele 5’ loxP site
Msi1-left (5’loxP)-R	AGCTCCCCTGATTCCTGGT	Msi1 floxed allele 5’ loxP site
Msi1-right (3’loxP)-F	CTGCGGCTCAAACTTTTGTT	Msi1 floxed allele 3’ loxP site
Msi1-right (3’loxP)-R	TGGCGCCCACCGGGGCCT	Msi1 floxed allele 3’ loxP site
Msi2-left (5’loxP)-F	GTGCGCGCGCGGACA	Msi2 floxed allele 5’ loxP site
Msi2-left (5’loxP)-R	CCCTCCTCCCCGCGCA	Msi2 floxed allele 5’ loxP site
Msi2-right (3’loxP)-F	GCTCGGCTGACAAAGAAAGT	Msi2 floxed allele 3’ loxP site
Msi2-right (3’ loxP)-R	TCTCCTTGTTGCGCTCAGTA	Msi2 floxed allele 3’ loxP site
Cre-F	GGTCAGATTCCAGTGTGTGG	Cre recombinase
Cre-R	GTTTAGCTGGCCCAAATGTTG	Cre recombinase
Ttc8-CRISP-F	CTCCCCATCCTAGCCAATCT	Ttc8 photoreceptor specific exon knockout allele
Ttc8-CRISP-R	TGTGCACAGGCAAAATAAGC	Ttc8 photoreceptor specific exon knockout allele
Cep290-CRISP-F	GAGCAAACACAGCAGTCAGC	Cep290 photoreceptor specific exon knockout allele
Cep290-CRISP-R	TCTTCTGACCGCCACCTACT	Cep290 photoreceptor specific exon knockout allele
Cc2d2a-CRISP-F	GCTACACACATGGCTGGATG	Cc2d2a photoreceptor specific exon knockout allele
Cc2d2a-CRISP-R	CTCTCATGTGACAGGCAGGA	Cc2d2a photoreceptor specific exon knockout allele
Slc17a7-CRISP-F	CCTCCTTTCCATCCCAGATT	Slc17a7 photoreceptor specific exon knockout allele
Slc17a7-CRISP-R	CCTCTGCCCAAATCTACCAA	Slc17a7 photoreceptor specific exon knockout allele
Cacna2d4-CRISP-F	GGCAGCACTTTGGTAAGCTC	Cacna2d4 photoreceptor specific exon knockout allele
Cacna2d4-CRISP-R	CGGCTGGAACTCTGTCTTTC	Cacna2d4 photoreceptor specific exon knockout allele
Primers used for alternative splicing analysis
Species	Gene name	Genome version and alternative exon position	Primer name	Sequence (5'-3')	Primer direction	Primer Label	Skipped PCR product size	Included PCR product size	Alt exon size
mouse	Ttc8	GRCm38/UCSC mm10 chr12:98,937,120-98,937,149	mBbs8-F	GGGCCTGGAGCTATTTTAGA	Forward	FAM	236	266	30
mouse	Ttc8	GRCm38/UCSC mm10 chr12:98,937,120-98,937,149	mBbs8-R	GCCAGGGAGCTTCAAAGATG	Reverse	none	236	266	30
mouse	Cep290	GRCm38/UCSC mm10 chr10:100,495,641-100,495,661	Cep290_F-FAM	CGAAATGAGGAGGCAGAAAA	Forward	FAM	239	260	21
mouse	Cep290	GRCm38/UCSC mm10 chr10:100,495,641-100,495,661	Cep290_R	TGGTTCTGAACTTCAATCTTCTCA	Reverse	none	239	260	21
mouse	Cc2d2a	GRCm38/UCSC mm10 chr5:43,728,271-43,728,291	Cc2d2a_F-FAM	TGGGGAGCCTATGAGAGAAA	Forward	FAM	208	229	21
mouse	Cc2d2a	GRCm38/UCSC mm10 chr5:43,728,271-43,728,291	Cc2d2a_R	GTTGGGGTAGACGTGAAGGA	Reverse	none	208	229	21
mouse	Cacna2d4	GRCm38/UCSC mm10 chr6:119,345,430-119,345,450	Cacna2d4_F-FAM	CTTCTTGATGGTGGCCAGGT	Forward	FAM	200	221	21
mouse	Cacna2d4	GRCm38/UCSC mm10 chr6:119,345,430-119,345,450	Cacna2d4_R	CACACTCGATGATGCCATTG	Reverse	none	200	221	21
mouse	Slc17a7	GRCm38/UCSC mm10 chr7:45,169,511-45,169,585	Slc17a7_F_FAM	CTCCCTCGTCGCTACATCAT	Forward	FAM	208	283	75
mouse	Slc17a7	GRCm38/UCSC mm10 chr7:45,169,511-45,169,585	Slc17a7_R	TGTAGCCCCAGAAAAAGGAG	Reverse	none	208	283	75
zebrafish	Ttc8	GRCz11/UCSC danRer11 chrUn_KN149874v1:3,218-3,256	Zebrafish-TTC8-F	CTGTTTCTGGCCTGGAGCTC	Forward	none	207	246	39
zebrafish	Ttc8	GRCz11/UCSC danRer11 chrUn_KN149874v1:3,218-3,256	Zebrafish-TTC8-R-FAM	CTGAGCGATGGAGCTCTCATC	Reverse	FAM	207	246	39
zebrafish	Cc2d2a	GRCz11/UCSC danRer11 chr23:2,243,065-2,243,079	Zebrafish-cc2d2a-F	GACGGGACGTTTAAGGTGTGC	Forward	none	306	321	15
zebrafish	Cc2d2a	GRCz11/UCSC danRer11 chr23:2,243,065-2,243,079	Zebrafish-cc2d2a-R-FAM	CGTGACGAACACCGTTTTGC	Reverse	FAM	306	321	15
zebrafish	Cep290	GRCz11/UCSC danRer11 chr25:17,997,425-17,997,445	Zebrafish-CEP290-F	GCTCTTCGTGCAGAAGAAGC	Forward	none	343	364	21
zebrafish	Cep290	GRCz11/UCSC danRer11 chr25:17,997,425-17,997,445	Zebrafish-CEP290-R-FAM	CCATGATGGCATCCGTTTGTTG	Reverse	FAM	343	364	21
zebrafish	Cacna2d4	GRCz11/UCSC danRer11 chr4:20,242,284-20,242,304	Zebrafish-cacna2d4-F	CAATCTGTGGCATTCGGATC	Forward	none	271	292	21
zebrafish	Cacna2d4	GRCz11/UCSC danRer11 chr4:20,242,284-20,242,304	Zebrafish-cacna2d4-R-FAM	CCTCTTTGGGCTCCATGGTG	Reverse	FAM	271	292	21
Gnat1 cloning primers
Primer name	Sequence (5'-3')	Note
GNAT1-CDS+3UTRWT-nHA.F	CTATAGGGAGACCCAAGCTGGTGCTGGGACCATGTACCCATACGACGTACCAGATTACGCTGGGGCTGGGGCCAGCG	Forward primer with N-terminal HA-Tag
GNAT1-CDS+3UTRMut-nT7.F	ACTATAGGGAGACCCAAGCTGGTGCTGGGACCATGGCTAGCATGACTGGTGGACAGCAAATGGGTGGGGCTGGGGCCAGCG	Forward primer with N-terminal T7-Tag
GNAT1-CDS+3UTR.R _Both	GTTTAAACGGGCCCTCTAGACCTGGTGCAAAGGTTTATTGCTGAG	Common reverse primer
RT-qPCR primers and probes
Primer/probe name	Sequence (5'-3')	Note
Probe_T7_YY	/5YakYel/TAG CAT GAC /ZEN/TGG TGG ACA GCA AAT /3IABkFQ/	Probe to the T7 tag labeled with Yakima Yellow
Probe-HA-Fam	/56-FAM/ATG TAC CCA /ZEN/TAC GAC GTA CCA GAT TAC /3IABkFQ/	Prone to the HS tag labeled with FAM
Gnat1_Tag_F	ATA GGG AGA CCC AAG CTG GT	Forward amplification primer (5’ UTR of the clone)
Gnat1_Tag_R	CTG GAG TGC TTC TCC TCA GC	Reverse amplification primer
